# Unraveling Lineage Roadmaps and Cell Fate Determinants to Postnatal Neural Stem Cells and Ependymal cells in the Developing Ventricular Zone

**DOI:** 10.1101/2024.06.16.599182

**Authors:** Jianqun Zheng, Yawen Chen, Yukun Hu, Jie Lin, Yujian Zhu, Manlin Xu, Weihong Song, Xi Chen

## Abstract

The ventricular zone (VZ) is made up of adult neural stem cells (NSCs) and multi-ciliated ependymal cells (EPCs). Both NSCs and EPCs are derived from radial glial cells (RGCs). To date, the transcriptomic dynamics and the molecular mechanisms guiding the cell fate commitment during the differentiation remain poorly understood. In this study, we analysed the developing VZ at the single-cell resolution and identified three distinct cellular states of RGCs: bipotent glial progenitor cells (bGPCs), neonatal NSC-neuroblasts (nNSC-NBs) and neonatal EPCs (nEPCs). The differentiation from bGPCs to nNSC-NBs and nEPCs forms a continuous bifurcating trajectory. Further molecular analysis along the NSC branch unveiled a novel intermediate state of cells expressing oligodendrocyte precursor cell (OPC) and neuroblast (NB) marker genes. Several transcription factors (TFs) were proved to be essential for the EPC-lineage differentiation, with TFEB emerging as a key regulator dictating the bGPC fate. The activation of TFEB promoted differentiation towards NSC-NBs while restrained the trajectory towards EPCs. Our findings offer detailed insights into further understanding VZ development and lay the groundwork for investigating potential therapeutic strategies against VZ-related disorders, such as hydrocephalus and neurodegenerative diseases (NDDs).
