## Supplementary Tables 1-4 for "Unraveling Lineage Roadmaps and Cell Fate Determinants to Postnatal Neural Stem Cells and Ependymal cells in the Developing Ventricular Zone"

### Sheet: Table_S1
Supplementary Table S1 List of antibodies used for immunoblotting (IB) or immunofluorescence (IF)
Antigen	Species	Supplier	Catalog no.	IB	IF
TUBB3	rabbit	Sigma	T2200		1:200
PDGFRA	mouse	Santa Cruz	sc-398206
NKX2-2	mouse	DSHB	4c7		1:100
OLIG2	rabbit	Proteintech Group	13999-1-AP	1:2000	1:400
DCX	mouse	Santa Cruz	sc-271390		1:100
FOXJ1	mouse	Santa Cruz	sc-53139	1:400	1:100
LHX2	rabbit	Abcam	ab184337	1:2000
GAPDH	mouse	ABclonal	AC002	1:5000
γ-TUBULIN	rabbit	Sigma-Aldrich	T5192	1:5000	1:1000
acetylated-TUBULIN	mouse	Santa Cruz	sc-23950	1:2000
β-CATENIN	mouse	BD	610153		1:500
ARL13B	rabbit	Proteintech Group	17711-1-AP	1:2000	1:1000
TFEB	rabbit	Bethyl Laboratories	A303-673A	1:2500
TFEB	rabbit	Proteintech Group	13372-1-AP		1:200
LAMP1	rabbit	Proteintech Group	21997-1-AP	1:1000
LAMP2	mouse	Proteintech Group	66301-1-Ig	1:1000
FLAG	mouse	Sigma	F1804	1:5000
GFP	rabbit	Proteintech Group	50430-2-AP	1:2000
GFP	chicken	Abcam	ab13970		1:2000
anti-Mouse IgG (H+L)-HRP	goat	Thermo	G-21040	1:5000
anti-Rabbit IgG (H+L)-HRP	goat	Thermo	G-21234	1:5000
anti-Rabbit IgG (H+L)-Alexa Fluor 488	donkey	Jackson ImmunoResearch	715-545-150		1:1000
anti-Rabbit IgG (H+L)-Cy3	donkey	Jackson ImmunoResearch	711-165-152		1:1000
anti-Chicken IgY (H+L)- Alexa Fluor 488	goat	Thermo	A11039		1:1000

### Sheet: Table_S2
Supplementary Table S2 siRNA sequence
Name	Sequence (5’ to 3’)
NC	UUCUCCGAACGUGUCACGUtt
Mcidas-i1	GCGUCUCCUAGUGGUGAUUtt
Mcidas-i2	GGUGGUUACAAAUUCCGCUtt
Lhx2-i1	GGAUGGCAGCAUCUACUGCtt
Lhx2-i2	GUAGACAAGCAAUGGCACAtt
Npas1-i	GGUCCUUCUUUGUCCGCAUtt
Foxj1-i	CUCACAUGGAGAUGUGGAUCUUAtt
Foxa2-i	CGCGCUCGGGACCCCAAGAtt
Tfeb-i1	GCGAGAGCUAACAGAUGCUtt
Tfeb-i2	GGAUCAAGGAGCUGGGAAUtt

### Sheet: Table_S3
Supplementary Table S3 Plate scRNA-seq primer sequence
Name	Sequence (5’ to 3’)
Barcoded RT primer	CTACACGACGCTCTTCCGATCT [8-bp well barcode] NNNN
	NNNNNNTTTTTTTTTTTTTTTTTTTTTTTTTVN
Template Switching Oligo	AAGCAGTGGTATCAACGCAGAGTACATrGrGrG
cDNA PCR Forward Primer	CTACACGACGCTCTTCCGATCT
cDNA PCR Reverse Primer	AAGCAGTGGTATCAACGCAGAG
Library PCR Universal Primer	AATGATACGGCGACCACCGAGATCTACACTCTTTCCCTACACGACGCTC
Library PCR Index Primer	CAAGCAGAAGACGGCATACGAGAT [8-bp plate barcode] GTCTCGTGGGCTCGG

### Sheet: Table_S4
Supplementary Table S4 qPCR primer sequence
Name	Sequence (5’ to 3’)
Mcidas-F	AACCGAAGCGTCTCCTAGTG
Mcidas-R	GGTCATCCATTGCATCTCTG
Npas1-F	TCTTCGACTACATCCATCCT
Npas1-R	TCACATGAATGACCTTGTACC
Foxa2-F	CCCTACGCCAACATGAACTCG
Foxa2-R	GTTCTGCCGGTAGAAAGGGA
